# ATR2^Cala2^ from *Arabidopsis*-infecting downy mildew requires 4 TIR-NLR immune receptors for full recognition

**DOI:** 10.1101/2023.04.25.538220

**Authors:** Dae Sung Kim, Alison Woods-Tör, Volkan Cevik, Oliver J. Furzer, Yufei Li, Wenbo Ma, Mahmut Tör, Jonathan D. G. Jones

## Abstract

- *Arabidopsis* Col-0 RPP2A and RPP2B confer recognition of *Arabidopsis* downy mildew (*Hyaloperonospora arabidopsidis* [*Hpa*]) isolate Cala2, but the identity of the recognized ATR2^Cala2^ effector was unknown.
- To reveal *ATR2^Cala2^*, an F_2_ population was generated from a cross between *Hpa*-Cala2 and *Hpa*-Noks1. We identified ATR2^Cala2^ as a non-canonical RxLR-type effector that carries a signal peptide, a dEER motif, and WY domains but no RxLR motif. Recognition of *ATR2^Cala2^*and its effector function were verified by biolistic bombardment, ectopic expression and *Hpa* infection.
- ATR2^Cala2^ is recognized in accession Col-0 but not in Ler-0 in which RPP2A and RPP2B are absent. In *ATR2^Emoy2^* and *ATR2^Noks1^* alleles, a frameshift results in an early stop codon. RPP2A and RPP2B are essential for the recognition of ATR2^Cala2^. Stable and transient expression of *ATR2^Cala2^* under 35S promoter in *Arabidopsis* and *Nicotiana benthamiana* enhances disease susceptibility.
- Two additional Col-0 TIR-NLR (TNL) genes (*RPP2C* and *RPP2D*) adjacent to *RPP2A* and *RPP2B* are quantitatively required for full resistance to *Hpa*-Cala2.
- We compared *RPP2* haplotypes in multiple *Arabidopsis* accessions and showed that all 4 genes are present in all ATR2^Cala2^-recognizing accessions.
