## Supplementary material for "ATR2^Cala2^ from *Arabidopsis*-infecting downy mildew requires 4 TIR-NLR immune receptors for full recognition": Tables S1-S4

### Sheet: Table S1
Table S1. Interaction phenotypes (IP) recorded seven days after inoculation of Col-5 accession with CaNo F2 isolates.
Cano F2	Col 5				IP
	NS	LS	MS	HS	A/V
2	34	6			A
5	33	7			A
6	40				A
8	15	14	1		A
9	33	7			A
12	23	19			A
14	37	3			A
15	19	21			A
16	22	16			A
24	31	9			A
25	9	22			A
26	35	4		1	A
27			2	38	V
29	17				A
30	19	20			A
32	38	2			A
34	18	22			A
36	40	9			A
38	21	19			A
39				40	V
40	30	10			A
41	34	6			A
44	36	4			A
45	32	8			A
47	36	4			A
49	34	6			A
50			40		V
51	33	7			A
52	40				A
53	40				A
54	23	14			A
55	40				A
56	34	2			A
57			3	37	V
58				40	V
59				34	V
60	37	3			A
61	35	13			A
62				40	V
63	31	9			A
68	38	2			A
70	39	1			A
71			29	11	V
72	38	2			A
74	39	1			A
75	21	17			A
79	40				A
85				40	V
90	35	5			A
135		9	27	1	V
136				40	V
157			20	20	V
		IP= Interaction Phenotype
		A=Avirulent
		V=Virulent				40A : 12V
		NS=No sporulation				chi sq=0.1025
		LS=low sporulation (less than 5 sporangiophores)
		MS=Medium sporulation (10-15 sporangaiphores)				P= 0.74885
		HS=Heavy sporulation (more than 20 sporangiophores)

### Sheet: Table S2
Table S2. Mapping table of ATR2.
Isolate	Markera							Col -0
F2	656515	708503	759570	801023	820527	826062	843042	Phenotypeb
Cala2	Cala2c	Cala2	Cala2	Cala2	Cala2	Cala2	Cala2	Av
Noks1	Noks1d	Noks1	Noks1	Noks1	Noks1	Noks1	Noks1	V
1	Noks1/Cala2e						Noks1/Cala2	Av
2	Noks1/Cala2						Noks1/Cala2	Av
3	Cala2						Cala2	Av
4	Noks1	Noks1	Noks1	Noks1	Noks1	Noks1	Noks1/Cala2	V
5	Noks1/Cala2						Noks1/Cala2	Av
6	Noks1/Cala2	Noks1/Cala2	Cala2	Cala2			Cala2	Av
7	Noks1/Cala2	Noks1	Noks1	Noks1	Noks1	Noks1/Cala2	Noks1/Cala2	V
8	Cala2						Noks1/Cala2	Av
9	Noks1/Cala2						Noks1/Cala2	Av
10	Noks1/Cala2						Noks1/Cala2	Av
11	Noks1/Cala2						Noks1/Cala2	Av
12	Noks1/Cala2						Noks1/Cala2	Av
13	Noks1/Cala2						Noks1/Cala2	Av
14	Noks1/Cala2						Noks1/Cala2	Av
15	Noks1/Cala2						Noks1/Cala2	Av
16	Noks1						Noks1/Cala2	Av
17	Noks1/Cala2						Noks1/Cala2	Av
18	Noks1						Noks1	V
19	Noks1/Cala2						Noks1/Cala2	Av
20	Noks1/Cala2						Noks1/Cala2	Av
21	Cala2						Cala2	Av
22	Cala2	Cala2	Cala2	Cala2			Noks1/Cala2	Av
23	Noks1/Cala2						Noks1/Cala2	Av
25	Noks1/Cala2						Noks1/Cala2	Av
26	Noks1/Cala2						Noks1/Cala2	Av
27	Noks1						Noks1	V
29	Cala2						Cala2	Av
30	Cala2	Noks1/Cala2	Noks1/Cala2	Noks1/Cala2	Noks1/Cala2	Noks1/Cala2	Noks1	Av
31	Cala2	Noks1/Cala2	Noks1/Cala2	Noks1/Cala2			Noks1/Cala2	Av
32	Noks1/Cala2						Noks1/Cala2	Av
33	Noks1/Cala2						Noks1/Cala2	Av
34	Noks1/Cala2	Cala2	Cala2	Cala2			Cala2	Av
35	Noks1/Cala2						Noks1/Cala2	Av
36	Noks1/Cala2						Noks1/Cala2	Av
37	Noks1	Cala2	Cala2	Cala2			Cala2	Av
38	Noks1/Cala2						Noks1/Cala2	Av
39	Noks1						Noks1	V
40	Noks1/Cala2						Noks1/Cala2	Av
41	Cala2	Noks1/Cala2	Cala2	Noks1/Cala2	Noks1/Cala2		Noks1/Cala2	Av
42	Noks1						Noks1	V
43	Noks1/Cala2						Noks1/Cala2	Av
44	Noks1/Cala2						Noks1/Cala2	Av
45	Noks1	Cala2	Cala2	Cala2			Cala2	Av
46	Noks1	Cala2	Cala2	Cala2			Cala2	Av
47	Noks1	Noks1/Cala2	Noks1/Cala2	Noks1/Cala2			Noks1/Cala2	Av
48	Noks1/Cala2	Noks1	Noks1	Noks1			Noks1	V
49	Noks1/Cala2						Noks1/Cala2	Av
50	Noks1						Noks1	V
51	Cala2						Cala2	Av
52	Noks1/Cala2						Noks1/Cala2	Av
56	Cala2	Noks1/Cala2	Noks1/Cala2	Noks1/Cala2			Noks1/Cala2	Av
57	Noks1						Noks1	V
58	Noks1/Cala2	Noks1	Noks1	Noks1			Noks1	V
59	Noks1						Noks1	V
60	Noks1/Cala2						Noks1/Cala2	Av
61	Cala2						Cala2	Av
62	Noks1						Noks1	V
63	Cala2						Cala2	Av
64	Noks1/Cala2	Noks1/Cala2	Noks1/Cala2	Noks1/Cala2	Noks1/Cala2	Noks1/Cala2	Cala2	Av
68	Cala2						Cala2	Av
69	Noks1/Cala2						Noks1/Cala2	Av
70	Noks1/Cala2						Noks1/Cala2	Av
71	Noks1/Cala2						Noks1/Cala2	Av
72	Cala2	Noks1/Cala2	Noks1/Cala2	Noks1/Cala2			Noks1/Cala2	Av
73	Noks1/Cala2						Noks1/Cala2	Av
74	Noks1/Cala2						Noks1/Cala2	Av
75	Noks1/Cala2						Noks1/Cala2	Av
76	Noks1	Noks1	Noks1	Noks1	Noks1		Noks1	V
77	Noks1/Cala2	Noks1/Cala2	Noks1/Cala2	Noks1	Noks1/Cala2		Noks1/Cala2	Av
78	Noks1/Cala2	Noks1/Cala2	Noks1/Cala2	Noks1/Cala2	Noks1/Cala2	Noks1/Cala2	Noks1	Av
79	Noks1/Cala2						Noks1/Cala2	Av
80	Noks1/Cala2	Noks1/Cala2	Noks1/Cala2	Noks1/Cala2	Noks1/Cala2	Noks1/Cala2	Noks1	Av
81	Noks1/Cala2						Noks1/Cala2	Av
82	Noks1		Noks1		Noks1		Noks1	V
83	Cala2	Cala2	Cala2	Cala2	Cala2	Cala2	Noks1/Cala2	Av
84	Noks1/Cala2						Noks1/Cala2	Av
85	Noks1	Noks1	Noks1	Noks1			Noks1	V
86	Noks1	Noks1	Noks1	Noks1	Noks1		Noks1	V
87	Noks1/Cala2						Noks1/Cala2	Av
88	Cala2						Cala2	Av
89	Noks1/Cala2	Noks1/Cala2	Noks1/Cala2	Noks1/Cala2	Noks1/Cala2	Noks1/Cala2	Noks1	Av
90	Noks1/Cala2						Noks1/Cala2	Av
92	Noks1/Cala2						Noks1/Cala2	Av
95	Noks1/Cala2	Noks1	Noks1	Noks1			Noks1	V
96	Cala2	Noks1	Noks1	Noks1			Noks1	V
97	Cala2						Cala2	Av
98	Cala2	Noks1	Noks1	Noks1			Noks1	V
99	Noks1						Noks1	V
100	Noks1						Noks1	V
101	Noks1						Noks1	V
102	Noks1/Cala2						Noks1/Cala2	Av
103	Noks1/Cala2						Noks1/Cala2	Av
103	Noks1/Cala2						Noks1/Cala2	Av
104	Noks1						Noks1	V
105	Noks1/Cala2						Noks1/Cala2	Av
106	Noks1						Noks1	V
108	Noks1	Noks1	Noks1	Noks1	Noks1	Noks1	Noks1/Cala2	V
109	Noks1						Noks1	V
110	Noks1						Noks1	V
111	Cala2						Cala2	Av
112	Noks1	Noks1	Noks1	Noks1	Noks1	Noks1	Noks1/Cala2	V
113	Noks1	Noks1	Noks1	Noks1	Noks1	Noks1	Noks1/Cala2	V
115	Noks1						Noks1	V
116	Noks1/Cala2						Noks1/Cala2	Av
118	Noks1						Noks1	V
119	Noks1						Noks1	V
120	Noks1						Noks1	V
121	Noks1						Noks1	V
122	Noks1						Noks1	V
123	Noks1						Noks1	V
124	Noks1						Noks1	V
125	Noks1						Noks1	V
126	Noks1	Noks1	Noks1	Noks1	Noks1	Noks1	Noks1/Cala2	V
127	Noks1						Noks1	V
128	Noks1						Noks1	V
129	Noks1						Noks1	V
130	Noks1						Noks1	V
131	Noks1						Noks1	V
aEach marker number indicates nucleotide no. on SuperContig9 from Emoy2 genomic sequence as a reference.
bVirulent (V) or avirulent (Av) on Col-0
cCala2 homozygote
dNoks1 homozygote
eCala2-Noks1 heterozygote

### Sheet: Table S3
Table S3. The number of SNPs on A2C3 alleles on 7 different Hpa isolates. Emoy2 was used as a reference.
Hpa isolates	Synonymous	Non-synonymous
Emoy2	0	0
Emwa1	0	0
Waco9	0	0
Emco5	0	0
Maks9	0	1
Hind2	0	0
Cala2	3	10

### Sheet: Table S4
Table S4. Domains on RPP2 proteins and catalytic E residue conservation on each TIR. Significant Pfam-A matches with E-value cut-off to 1.0 were shown.
Protein	Family	Domain start/end		Bit score	E-value	Catalytic E conservation on TIR
		Start	End
RPP2A	TIR	10	186	148	2.6e-43	Present
	NB-ARC	186	425	52.2	5.2e-14
	TIR	580	746	51	1.6e-13	Absent
	NB-ARC	743	974	70.9	9.7e-20
	ALOG	482	529	23.6	4.9e-05
	LRR_3	1146	1165	39.3	3.6e-10
RPP2B	TIR	56	235	112.1	2.7e-32	Present
	NB-ARC	235	473	78.1	6.2e-22
	LRR_3	612	631	23.2	4.6e-05
	LRR_8	844	903	27.1	2.9e-06
	C-JID	993	1152	58.8	5.3e-16
RPP2C	TIR	6	178	75.9	3.7e-21	Present
	NB-ARC	173	406	71.9	4.8e-20
	LRR_3	581	600	34.8	9.6e-09
	TIR	1400	1578	122	2.4e-35	Absent
RPP2D	TIR	14	191	121.1	4.8e-35	Present
	NB-ARC	212	458	43.8	1.9e-11
	LRR_3	643	662	22.3	8.6e-05
	C-JID	949	1110	47.2	2.2e-12
